# Identification of Potential EGFR Inhibitors for Type 2 Diabetes and Pancreatic Cancer Treatment: A Computational Approach

**DOI:** 10.1101/2023.09.05.556125

**Authors:** Ricardo Romero

## Abstract

This study conducted a differential gene expression analysis in two independent studies of type 2 diabetes using pancreatic samples, specifically Langerhans cells. Through protein-protein interaction network analysis, the Epidermal Growth Factor Receptor (EGFR) emerged as the top hub gene among the upregulated genes in both studies. Furthermore, functional enrichment analysis revealed the involvement of EGFR in pancreatic cancer signaling pathways, indicating its potential role beyond diabetes.

To identify potential EGFR inhibitors, a virtual screening approach was employed using tyrosine kinase inhibitors. Two separate deep learning classification models were developed and trained on distinct sets of ligands, one for predicting bioactivity and the other for assessing toxicity. The ligands underwent rigorous filtering based on binding energies and absorption, distribution, metabolism, excretion, and toxicity (ADMET) properties.

This filtering process resulted in the identification of nine hits that demonstrated promising characteristics in terms of both bioactivity and druglikeness, making them viable candidates for further development as EGFR inhibitors.

To evaluate the performance of the identified hits, approved drugs including Afatinib, Almonertinib, Erlotinib, Gefitinib, and Osimertinib were used as controls. Notably, the finalist compounds consistently outperformed the control drugs across all evaluated parameters, indicating their superior potential as EGFR inhibitors.

This study provides valuable insights into the molecular mechanisms underlying type 2 diabetes by highlighting the significant role of EGFR and its potential association with pancreatic cancer signaling pathways. Moreover, the identified hits from the virtual screening represent promising candidates for further investigation and development of improved drugs targeting EGFR.
