## Supplementary material for "Identification of Potential EGFR Inhibitors for Type 2 Diabetes and Pancreatic Cancer Treatment: A Computational Approach": Supplemetary material: Finalists compounds.csv

id	Canonical SMILES	MW	TPSA	BBB permeant	Leadlikeness #violations	Energy	Druglikeness	Solubility	Druglikeness	Drug-Score	Total Score	Name
E626-0366	O=C(C1CCN(CC1)c1nn2c(s1)nc(c2)c1ccc(cc1)C)NCc1cccnc1	432.54	103.66	No	2	-9.2598	7.8474	-2.8	7.24	0.76	4.46144	1-[6-(4-methylphenyl)imidazo[2,1-b][1,3,4]thiadiazol-2-yl]-N-[(pyridin-3-yl)methyl]piperidine-4-carboxamide
E626-0262	COc1cccc(c1)CNC(=O)C1CCN(CC1)c1sc2n(n1)cc(n2)c1ccc(cc1)F	465.54	100	No	2	-9.1277	6.54	-3.59	6.85	0.66	3.91754	1-[6-(4-fluorophenyl)imidazo[2,1-b][1,3,4]thiadiazol-2-yl]-N-[(3-methoxyphenyl)methyl]piperidine-4-carboxamide
G430-1362	Cc1ccc(cc1C)c1nn2c(c1)c(ncc2)N1CCN(CC1)c1ccccc1	383.49	36.67	Yes	2	-9.483	6.7329	-5.03	5.61	0.61	3.48118	1-[2-(3,4-dimethylphenyl)pyrazolo[1,5-a]pyrazin-4-yl]-4-phenylpiperazine
G430-1280	Fc1ccc(cc1)c1nn2c(c1)c(ncc2)N1CCN(CC1)c1cccc(c1)Cl	407.87	36.67	Yes	2	-9.2518	5.4913	-5.4	7.29	0.56	3.43862	1-(3-chlorophenyl)-4-[2-(4-fluorophenyl)pyrazolo[1,5-a]pyrazin-4-yl]piperazine
E844-1573	O=C(Cn1nc2c(c1=O)cn(c1c2cccc1)Cc1ccccc1)Nc1ccc(cc1)C	422.48	68.92	Yes	2	-9.2875	6.1287	-5.39	5.93	0.56	3.30324	2-(5-benzyl-3-oxo-3,5-dihydro-2H-pyrazolo[4,3-c]quinolin-2-yl)-N-(4-methylphenyl)acetamide
K405-4307	Cc1cc(C)cc(-n2ncc3c(N4CCN(c5ccccc5)CC4)ncnc32)c1	384.48	50.08	Yes	2	-9.5103	7.1067	-5.36	3.27	0.58	3.0214	1-[1-(3,5-dimethylphenyl)-1H-pyrazolo[3,4-d]pyrimidin-4-yl]-4-phenylpiperazine
J106-0699	Cc1ccc(NC(=O)C2CC(=O)N(c3n[nH]c4cc(Br)ccc34)C2)nc1	414.26	90.98	No	1	-9.1609	4.4441	-4.96	4.95	0.64	2.847	1-(6-bromo-1H-indazol-3-yl)-N-(5-methylpyridin-2-yl)-5-oxopyrrolidine-3-carboxamide
G430-1374	Fc1ccccc1N1CCN(CC1)c1nccn2c1cc(n2)c1ccc(c(c1)C)C	401.48	36.67	Yes	2	-10.5569	5.3929	-5.35	3.45	0.56	2.92196	1-[2-(3,4-dimethylphenyl)pyrazolo[1,5-a]pyrazin-4-yl]-4-(2-fluorophenyl)piperazine
ZINC6260	Cc1cccc(c1)Nc1ncnc2c1cc1ncn(c1c2)C	289.33	55.63	Yes	0	-9.1317	1.8931	-4.43	0.36	0.58	1.50696
