## Supplementary material for "Identification of Potential EGFR Inhibitors for Type 2 Diabetes and Pancreatic Cancer Treatment: A Computational Approach": Supplemetary material: GSE196797_curated.csv

	padj	pvalue	log2fc	Gene
29373	NA	0.009922259	6.198056021	RTP3	ENSG00000163825.3	protein_coding
859	NA	0.025028957	5.835715745	AC011718.2	ENSG00000274044.4	lincRNA
16433	NA	0.009485315	5.717167637	MME-AS1	ENSG00000240666.2	antisense
3378	NA	0.040726031	5.613086323	ASNSP6	ENSG00000267333.1	processed_pseudogene
27022	NA	0.00262632	5.606330927	RP11-69C17.2	ENSG00000226694.2	lincRNA
26618	NA	0.005537221	5.48138961	RP11-626P14.1	ENSG00000257845.1	lincRNA
26829	NA	0.004706495	5.421784734	RP11-662J14.2	ENSG00000258480.1	lincRNA
30124	NA	0.044948605	5.143718069	SIX6	ENSG00000184302.6	protein_coding
847	NA	0.037333988	5.132201606	AC011516.1	ENSG00000269796.1	lincRNA
1104	NA	0.023209833	5.049760878	AC024132.1	ENSG00000205830.1	lincRNA
13783	NA	0.01985833	4.962445051	KLRF1	ENSG00000150045.11	protein_coding
3214	NA	0.024751893	4.873705874	ARL13A	ENSG00000174225.14	protein_coding
13199	NA	0.039402343	4.873700524	IZUMO3	ENSG00000205442.12	protein_coding
15295	NA	0.026142227	4.86923856	LIPM	ENSG00000173239.13	protein_coding
8148	NA	0.034606324	4.869189723	CYP8B1	ENSG00000180432.5	protein_coding
6076	NA	0.031457828	4.76975604	CLLU1OS	ENSG00000205057.4	protein_coding
17316	NA	0.01809487	4.729333622	NCR2	ENSG00000096264.13	protein_coding
24756	NA	0.017974101	4.651345908	RP11-400D2.3	ENSG00000251291.1	lincRNA
27797	NA	0.038919909	4.651312959	RP11-860B13.3	ENSG00000256512.1	antisense
9559	NA	0.038922166	4.651312959	EPYC	ENSG00000083782.7	protein_coding
7221	NA	0.034239765	4.523784297	CTD-2015G9.2	ENSG00000261175.5	lincRNA
24325	NA	0.02603422	4.492239425	RP11-356O9.2	ENSG00000259087.5	lincRNA
5225	NA	0.026679078	4.481423854	CD207	ENSG00000116031.8	protein_coding
2229	NA	0.037213794	4.288799489	AGGF1P3	ENSG00000241532.1	processed_pseudogene
25232	NA	0.020257849	4.263205559	RP11-44N12.2	ENSG00000229625.3	lincRNA
5101	NA	0.006636367	4.209471993	CCL18	ENSG00000275385.1	protein_coding
23389	NA	0.043331401	4.181975062	RP11-264B17.2	ENSG00000260853.1	antisense
25622	NA	0.007224717	4.170460475	RP11-490G2.2	ENSG00000259946.1	lincRNA
15255	0.147492372	0.000122327	4.132348331	LINC01606	ENSG00000253301.5	lincRNA
7523	0.604594275	0.00999122	4.044727677	CTD-2313P7.1	ENSG00000253236.1	lincRNA
21750	NA	0.010658393	3.907855545	RP11-1049H7.2	ENSG00000253805.1	lincRNA
33844	NA	0.046848126	3.907384152	USP26	ENSG00000134588.12	protein_coding
23596	NA	0.03309433	3.907335083	RP11-286N3.2	ENSG00000264000.1	antisense
24832	NA	0.014500878	3.807869925	RP11-406A9.2	ENSG00000258743.5	lincRNA
7595	NA	0.044401922	3.755367157	CTD-2382E5.2	ENSG00000257797.1	antisense
7151	NA	0.008551888	3.755147373	CTC-551A13.1	ENSG00000248428.1	lincRNA
1525	NA	0.007484411	3.737701113	AC102948.2	ENSG00000226364.1	lincRNA
23319	NA	0.042263341	3.722610567	RP11-257I8.2	ENSG00000250411.1	lincRNA
32635	NA	0.020785888	3.58555064	TMPRSS11D	ENSG00000153802.11	protein_coding
25588	NA	0.017458609	3.524215006	RP11-486M23.1	ENSG00000253632.1	lincRNA
24837	NA	0.046896342	3.524068461	RP11-406O23.2	ENSG00000232939.1	antisense
20222	NA	0.039200904	3.511364838	PSG2	ENSG00000242221.8	protein_coding
2937	NA	0.03902368	3.459440742	AP003774.1	ENSG00000236935.1	antisense
32352	NA	0.043309529	3.415501866	TMEM108-AS1	ENSG00000251011.5	antisense
34166	NA	0.034461546	3.307745518	WBSCR28	ENSG00000175877.3	protein_coding
25635	NA	0.034582454	3.248168209	RP11-493L12.3	ENSG00000257925.1	antisense
23793	0.225057987	0.000480951	3.170724404	RP11-307E17.8	ENSG00000232063.1	lincRNA
28585	NA	0.037086322	2.977865319	RP4-660H19.1	ENSG00000225087.1	lincRNA
7012	0.595757925	0.009772373	2.97431984	CTC-360P9.4	ENSG00000267489.3	lincRNA
17763	NA	0.041527762	2.964015861	NPHS2	ENSG00000116218.12	protein_coding
378	0.572608739	0.008716495	2.939026512	AC005394.1	ENSG00000267537.1	lincRNA
4782	0.769920125	0.023342738	2.866167564	CAPN6	ENSG00000077274.8	protein_coding
31081	NA	0.037241923	2.833617342	SPINK5	ENSG00000133710.15	protein_coding
26107	NA	0.035092934	2.807690377	RP11-549K20.1	ENSG00000251273.1	lincRNA
513	0.698765724	0.016834592	2.798785563	AC007131.1	ENSG00000222030.1	lincRNA
3686	0.709724758	0.018087731	2.796820903	BAGE2	ENSG00000187172.15	transcribed_unprocessed_pseudogene
17106	0.573886274	0.008884753	2.773105187	MYOZ2	ENSG00000172399.5	protein_coding
8614	NA	0.049613398	2.755735908	DLGAP1-AS4	ENSG00000263878.1	antisense
14828	0.155885972	0.000153375	2.751246023	LINC01021	ENSG00000250337.5	lincRNA
1526	0.449873592	0.003925642	2.744926671	AC102953.4	ENSG00000225981.1	antisense
25686	0.369147491	0.002416998	2.734714471	RP11-499F3.1	ENSG00000259610.1	lincRNA
28882	NA	0.049821647	2.707904659	RP5-1173A5.1	ENSG00000254592.1	antisense
21496	0.614560253	0.010878387	2.673095697	RP1-230L10.1	ENSG00000235538.1	lincRNA
23836	0.557804478	0.007479201	2.668267215	RP11-310I9.1	ENSG00000248601.1	antisense
27353	0.709724758	0.01819598	2.585725744	RP11-756G20.1	ENSG00000277851.1	lincRNA
34734	0.530325548	0.006761768	2.563721947	ZG16B	ENSG00000162078.11	protein_coding
22482	NA	0.033971163	2.539707936	RP11-158M2.2	ENSG00000259544.1	antisense
858	NA	0.04559512	2.524319257	AC011648.1	ENSG00000259252.1	lincRNA
315	0.155885972	0.000175111	2.517048156	AC004901.1	ENSG00000232072.1	lincRNA
29350	0.716703579	0.019460736	2.51518137	RSU1P2	ENSG00000232554.8	transcribed_unprocessed_pseudogene
5569	0.649871573	0.012486589	2.496908803	CEP164P1	ENSG00000226937.9	transcribed_processed_pseudogene
9903	0.550626123	0.007230726	2.492323662	FAM169B	ENSG00000185087.12	protein_coding
17534	0.354589323	0.002091298	2.474573212	NHLH2	ENSG00000177551.5	protein_coding
27933	0.800781568	0.028943736	2.471576607	RP11-90D4.3	ENSG00000256101.5	lincRNA
28931	NA	0.03704266	2.466973595	RP5-860P4.2	ENSG00000231015.1	lincRNA
26173	0.521156721	0.00592023	2.452364016	RP11-554D15.3	ENSG00000272243.5	lincRNA
1761	0.815880363	0.031333401	2.438124157	AC159540.1	ENSG00000230606.10	lincRNA
28969	0.618664599	0.011019623	2.436849365	RP5-903G2.2	ENSG00000254610.2	lincRNA
1108	0.781203177	0.025125304	2.434073805	AC024592.9	ENSG00000267709.1	antisense
30202	0.72790789	0.02027353	2.430923469	SLC17A1	ENSG00000124568.10	protein_coding
29606	NA	0.041848824	2.415772167	SCN1A	ENSG00000144285.16	protein_coding
24216	0.241791495	0.000677478	2.401924063	RP11-348J24.2	ENSG00000250049.5	lincRNA
18452	NA	0.046101457	2.393230609	OSBPL9P4	ENSG00000256420.1	processed_pseudogene
15167	0.698765724	0.016779491	2.383722748	LINC01495	ENSG00000255323.5	lincRNA
2706	0.259758571	0.00089404	2.368488082	ANKS4B	ENSG00000175311.6	protein_coding
1388	0.746705971	0.021912738	2.340436799	AC092162.1	ENSG00000230552.5	lincRNA
18041	0.775381076	0.024103949	2.330446049	NXF2B	ENSG00000269437.6	protein_coding
8000	0.701814924	0.017074058	2.288652151	CXCL6	ENSG00000124875.9	protein_coding
35398	0.771065336	0.023697211	2.285808147	ZNF99	ENSG00000213973.8	protein_coding
21196	0.605611928	0.010352579	2.246238258	RIT2	ENSG00000152214.12	protein_coding
26938	0.554571965	0.007384753	2.244753984	RP11-680E19.1	ENSG00000254811.5	transcribed_unprocessed_pseudogene
22029	0.723262286	0.019995271	2.233137544	RP11-118B22.4	ENSG00000256427.1	lincRNA
12192	0.099518738	6.65E-05	2.223500042	HKDC1	ENSG00000156510.12	protein_coding
25687	0.158957258	0.000212402	2.199895014	RP11-499F3.2	ENSG00000259692.5	lincRNA
34342	NA	0.039420831	2.19864843	XACT	ENSG00000241743.2	lincRNA
12014	0.857937634	0.038837416	2.188231705	HCRTR2	ENSG00000137252.9	protein_coding
13367	0.389908662	0.002790376	2.167523796	KCND2	ENSG00000184408.9	protein_coding
11397	0.864473953	0.043151921	2.156577821	GOLGA6L9	ENSG00000197978.9	protein_coding
20730	0.521813635	0.00610702	2.137944323	RARRES3	ENSG00000133321.10	protein_coding
19446	0.484928601	0.004491114	2.130603875	PLEKHG4B	ENSG00000153404.14	protein_coding
13408	0.368941937	0.002362942	2.129794347	KCNJ5	ENSG00000120457.11	protein_coding
17935	0.294950046	0.00152245	2.118812256	NTN4	ENSG00000074527.11	protein_coding
25205	0.800781568	0.028095713	2.117465204	RP11-449D8.1	ENSG00000265485.5	lincRNA
26480	0.709724758	0.018272453	2.115964707	RP11-599J14.2	ENSG00000256673.1	unprocessed_pseudogene
30255	0.23098139	0.000534508	2.111207614	SLC24A2	ENSG00000155886.11	protein_coding
22919	0.709724758	0.018016738	2.104110729	RP11-204P2.3	ENSG00000235399.1	antisense
11275	0.765149876	0.02297689	2.10015886	GLYAT	ENSG00000149124.10	protein_coding
1100	0.079073485	3.69E-05	2.078132648	AC023908.1	ENSG00000283382.1	protein_coding
7553	0.583426306	0.009220625	2.07400476	CTD-2336H13.2	ENSG00000259995.1	lincRNA
34521	0.565568963	0.007791785	2.059803945	Z83313.1	ENSG00000283147.1	protein_coding
17342	0.530325548	0.006755782	2.034944221	NDST3	ENSG00000164100.8	protein_coding
32061	0.521156721	0.00604229	2.028228455	TFAP2C	ENSG00000087510.6	protein_coding
10423	0.155885972	0.000156419	2.027341962	FGF13	ENSG00000129682.14	protein_coding
30062	0.800817004	0.029260834	2.026232945	SIAH3	ENSG00000215475.4	protein_coding
8775	0.51934751	0.005719212	2.023986707	DNMBP-AS1	ENSG00000227695.5	antisense
23099	0.745777561	0.021717339	2.022807203	RP11-227H15.4	ENSG00000229261.1	antisense
27185	0.781203177	0.025158895	2.000805257	RP11-720L8.1	ENSG00000259434.1	lincRNA
8835	0.846483749	0.035492799	2.000645349	DPP10-AS1	ENSG00000235026.5	antisense
16354	0.858620535	0.040112697	1.986053218	MIR4500HG	ENSG00000228824.6	lincRNA
33473	0.791697786	0.026483555	1.974723651	U2AF1	ENSG00000160201.11	protein_coding
3895	0.241791495	0.000641683	1.961864301	BMP4	ENSG00000125378.15	protein_coding
10762	0.422135917	0.003489698	1.935956302	FSIP2-AS1	ENSG00000231646.5	antisense
30178	0.155885972	0.000197542	1.924103157	SLC15A1	ENSG00000088386.16	protein_coding
26870	0.378986369	0.002601897	1.922713982	RP11-66B24.2	ENSG00000232386.9	lincRNA
17117	0.259758571	0.000915907	1.916691814	MYZAP	ENSG00000263155.5	protein_coding
16000	0.800781568	0.028123282	1.907408285	MCIDAS	ENSG00000234602.7	protein_coding
22462	0.79785835	0.027361998	1.897408064	RP11-157F20.3	ENSG00000272202.1	antisense
6579	0.357348595	0.002163067	1.895091499	CSMD3	ENSG00000164796.17	protein_coding
19996	0.605467462	0.010196071	1.856152337	PRIMA1	ENSG00000175785.12	protein_coding
25847	0.874478124	0.047553089	1.848577057	RP11-519G16.5	ENSG00000259342.1	antisense
24013	NA	0.040090255	1.83940281	RP11-328K4.1	ENSG00000248740.5	lincRNA
31674	0.531828616	0.006836851	1.83795319	TACR3	ENSG00000169836.4	protein_coding
21918	0.506960541	0.005257707	1.835507337	RP11-1113L8.1	ENSG00000262769.1	antisense
2158	0.857937634	0.03834599	1.829392467	AF124730.4	ENSG00000224649.1	antisense
5495	0.880625918	0.048607796	1.814864277	CEBPA-AS1	ENSG00000267296.2	antisense
3245	0.822738923	0.033152207	1.808179425	ARMC12	ENSG00000157343.8	protein_coding
402	0.79785835	0.027186144	1.804188882	AC005616.1	ENSG00000266893.1	lincRNA
7800	0.612283047	0.010805161	1.802709153	CTD-3006G17.2	ENSG00000258932.5	transcribed_processed_pseudogene
23924	0.692590862	0.016181898	1.798108044	RP11-320G10.1	ENSG00000274840.4	lincRNA
31962	0.20105981	0.000296453	1.78461336	TDRD5	ENSG00000162782.15	protein_coding
30526	0.206484443	0.000363179	1.783389055	SLC7A11	ENSG00000151012.13	protein_coding
15970	0.241791495	0.00067681	1.78274652	MBOAT1	ENSG00000172197.10	protein_coding
33124	0.36148066	0.002263917	1.769871451	TRPV6	ENSG00000165125.18	protein_coding
12122	0.418119211	0.003318633	1.760421899	HHLA2	ENSG00000114455.13	protein_coding
14593	0.241791495	0.000644775	1.758520207	LINC00540	ENSG00000276476.2	lincRNA
7039	0.709724758	0.018470306	1.755590562	CTC-436P18.3	ENSG00000249279.5	lincRNA
18733	0.441542058	0.003702744	1.73663781	PAX5	ENSG00000196092.12	protein_coding
25114	0.788033199	0.0262072	1.708570712	RP11-439C15.4	ENSG00000253764.1	lincRNA
13065	0.278699678	0.001194262	1.701300565	IQGAP2	ENSG00000145703.15	protein_coding
14063	0.506960541	0.005252048	1.699387228	KYNU	ENSG00000115919.14	protein_coding
18978	0.099518738	6.64E-05	1.694625548	PDLIM3	ENSG00000154553.13	protein_coding
24497	0.6456932	0.012376555	1.694155423	RP11-375I20.6	ENSG00000260633.1	lincRNA
3480	0.285839384	0.001382903	1.682752052	ATP13A4	ENSG00000127249.14	protein_coding
23603	0.800781568	0.027831118	1.678886029	RP11-287F9.2	ENSG00000248551.1	lincRNA
16961	0.572608739	0.00861101	1.675596402	MUC13	ENSG00000173702.7	protein_coding
4539	0.684385228	0.015071669	1.673806537	C6orf222	ENSG00000189325.6	protein_coding
25604	0.857937634	0.039579768	1.670236918	RP11-488L18.10	ENSG00000259865.1	lincRNA
6375	0.858754736	0.04070693	1.665582493	COX6B2	ENSG00000160471.12	protein_coding
9904	0.791765679	0.026749625	1.663541764	FAM169B	ENSG00000283597.1	transcribed_unprocessed_pseudogene
11467	0.521156721	0.005872453	1.653991905	GPC3	ENSG00000147257.13	protein_coding
942	0.155885972	0.000201115	1.648585504	AC013461.1	ENSG00000091436.16	protein_coding
31675	0.241791495	0.00065314	1.646908269	TACSTD2	ENSG00000184292.6	protein_coding
29920	0.8495807	0.036372984	1.643573178	SFRP5	ENSG00000120057.4	protein_coding
25902	0.838810675	0.034707275	1.642902426	RP11-526A4.1	ENSG00000234828.8	protein_coding
3746	0.418119211	0.003315114	1.634903947	BCAT1	ENSG00000060982.14	protein_coding
29403	0.800781568	0.028372366	1.630786696	RXFP3	ENSG00000182631.6	protein_coding
814	0.256185048	0.000755464	1.615802431	AC010967.2	ENSG00000228033.5	lincRNA
20747	0.259758571	0.000945534	1.606745209	RASEF	ENSG00000165105.9	protein_coding
3188	0.011519067	1.59E-06	1.593191887	ARHGEF38	ENSG00000236699.8	protein_coding
20208	0.443406605	0.003820533	1.592385455	PSAT1	ENSG00000135069.13	protein_coding
30585	0.800781568	0.028408907	1.585424094	SLFN12L	ENSG00000205045.8	protein_coding
1191	0.857937634	0.03878063	1.585378012	AC068490.2	ENSG00000231200.1	lincRNA
14732	0.810769927	0.030521081	1.575069282	LINC00871	ENSG00000258700.5	lincRNA
3668	0.625464457	0.011388363	1.567912554	BAALC	ENSG00000164929.16	protein_coding
13450	0.271584613	0.00106114	1.564985165	KCNQ5	ENSG00000185760.15	protein_coding
10451	0.259758571	0.000878201	1.555388891	FGFR2	ENSG00000066468.21	protein_coding
30199	0.155885972	0.000173218	1.554743289	SLC16A7	ENSG00000118596.11	protein_coding
9532	0.626579864	0.011490521	1.552103294	EPHB6	ENSG00000106123.11	protein_coding
10092	0.848141174	0.036109406	1.545713309	FAM71A	ENSG00000162771.7	protein_coding
11721	0.56958496	0.008372004	1.543864529	GS1-57L11.1	ENSG00000253853.1	lincRNA
17847	0.604594275	0.010000891	1.535081103	NR5A2	ENSG00000116833.13	protein_coding
13309	0.521156721	0.005945373	1.5336513	KB-1562D12.1	ENSG00000254024.1	antisense
23509	0.712997002	0.019006996	1.531950009	RP11-276M12.1	ENSG00000259445.1	lincRNA
12469	0.858754736	0.041160733	1.531714959	HS3ST4	ENSG00000182601.6	protein_coding
22321	0.857937634	0.03879278	1.529292868	RP11-142C4.6	ENSG00000255240.5	antisense
13133	0.506960541	0.005195167	1.527202675	ITGA2	ENSG00000164171.10	protein_coding
11856	0.294950046	0.001529219	1.525493173	GULP1	ENSG00000144366.15	protein_coding
15098	0.666723075	0.013859548	1.52537167	LINC01399	ENSG00000233080.2	lincRNA
3271	0.259758571	0.000927802	1.520228967	ARNTL2	ENSG00000029153.14	protein_coding
11468	0.398743032	0.003045338	1.51796444	GPC4	ENSG00000076716.8	protein_coding
16400	0.781203177	0.025376595	1.516201914	MKX	ENSG00000150051.13	protein_coding
16311	0.698765724	0.016871089	1.515403328	MIR137HG	ENSG00000225206.7	lincRNA
11020	0.607152928	0.010472692	1.515245206	GBP3	ENSG00000117226.11	protein_coding
6223	0.800781568	0.028375818	1.510800308	CNTNAP4	ENSG00000152910.18	protein_coding
4882	0.608785963	0.010599816	1.505421457	CAV2	ENSG00000105971.14	protein_coding
19436	0.818066383	0.031944876	1.497092923	PLEKHA8P1	ENSG00000134297.6	transcribed_processed_pseudogene
18505	0.880625918	0.048615117	1.496594745	OVCH1-AS1	ENSG00000257599.1	antisense
20687	0.449873592	0.003947796	1.495986804	RAMP1	ENSG00000132329.10	protein_coding
29320	0.72790789	0.020484564	1.495308796	RRS1-AS1	ENSG00000246145.1	lincRNA
5539	0.725735651	0.020127041	1.490313075	CENPE	ENSG00000138778.11	protein_coding
13721	0.155885972	0.000191924	1.484505127	KLHL13	ENSG00000003096.13	protein_coding
14222	0.504052365	0.004888533	1.476922044	LCP1	ENSG00000136167.13	protein_coding
32059	0.590312663	0.009533916	1.475655991	TFAP2A	ENSG00000137203.10	protein_coding
27373	0.869063672	0.044969261	1.472964837	RP11-759A24.3	ENSG00000275443.1	lincRNA
12174	0.880625918	0.048626129	1.471901443	HIST2H2BA	ENSG00000223345.3	transcribed_unprocessed_pseudogene
2933	0.857937634	0.038394846	1.467997935	AP003068.23	ENSG00000254614.2	antisense
4832	0.684385228	0.015199	1.465604416	CASC21	ENSG00000253929.1	lincRNA
11528	0.079073485	4.01E-05	1.464019151	GPR176	ENSG00000166073.9	protein_coding
13610	0.572608739	0.008805114	1.463806756	KIF18A	ENSG00000121621.6	protein_coding
15408	0.857937634	0.039665337	1.458995438	LPAR3	ENSG00000171517.5	protein_coding
16052	0.800781568	0.027879596	1.454502631	MECOM	ENSG00000085276.17	protein_coding
8195	0.800817004	0.029228625	1.451399247	DAPP1	ENSG00000070190.12	protein_coding
14411	0.846982217	0.035671607	1.443094291	LINC00237	ENSG00000225127.2	lincRNA
4903	0.770891203	0.023614057	1.435359579	CBWD3	ENSG00000196873.15	protein_coding
33927	0.506960541	0.005448672	1.421277052	UST	ENSG00000111962.7	protein_coding
25303	0.704567124	0.017205943	1.42093408	RP11-458J1.1	ENSG00000278834.1	antisense
21003	0.673586028	0.014434869	1.419560722	RERGL	ENSG00000111404.6	protein_coding
17502	0.56958496	0.00834449	1.417636039	NFIB	ENSG00000147862.15	protein_coding
12284	0.79785835	0.027473249	1.410825475	HNF4G	ENSG00000164749.11	protein_coding
11626	0.832408376	0.034268703	1.407649486	GRHL2	ENSG00000083307.10	protein_coding
26443	0.858754736	0.040900485	1.400803842	RP11-58C22.1	ENSG00000261833.2	protein_coding
9834	0.712997002	0.018992388	1.393241677	FAM129A	ENSG00000135842.16	protein_coding
17866	0.858754736	0.04160064	1.38638233	NRG4	ENSG00000169752.16	protein_coding
20557	0.857937634	0.038850615	1.384219978	RAB27B	ENSG00000041353.9	protein_coding
17409	0.558415314	0.007517365	1.383047554	NEDD4	ENSG00000069869.15	protein_coding
13957	0.387178016	0.002730838	1.380606244	KRT80	ENSG00000167767.13	protein_coding
5025	0.387178016	0.002747335	1.379605891	CCDC34	ENSG00000109881.16	protein_coding
35233	0.386923977	0.002709876	1.373417823	ZNF704	ENSG00000164684.13	protein_coding
10553	0.846982217	0.035730394	1.367852522	FLRT2	ENSG00000185070.10	protein_coding
30421	0.572608739	0.008677974	1.362804432	SLC38A1	ENSG00000111371.15	protein_coding
32092	0.259758571	0.000849241	1.362555491	TGFB2	ENSG00000092969.11	protein_coding
16107	0.259758571	0.000943308	1.361000903	MEGF6	ENSG00000162591.15	protein_coding
14776	0.779298775	0.024686199	1.359309224	LINC00937	ENSG00000226091.7	lincRNA
5346	0.607152928	0.010490824	1.3586749	CDCA7L	ENSG00000164649.19	protein_coding
17710	0.281740669	0.001293351	1.353510946	NOS1AP	ENSG00000198929.12	protein_coding
32575	0.845384364	0.035343436	1.348159215	TMEM63A	ENSG00000196187.11	protein_coding
2440	0.678360417	0.014762629	1.344222225	ALDH1A3	ENSG00000184254.16	protein_coding
3560	0.666723075	0.013885584	1.340698346	ATP8A2	ENSG00000132932.16	protein_coding
9793	0.876285841	0.047765109	1.336308393	FAIM2	ENSG00000135472.8	protein_coding
11052	0.419842597	0.003443394	1.333212785	GCOM1	ENSG00000137878.16	protein_coding
13167	0.709724758	0.018274879	1.328216914	ITIH5	ENSG00000123243.14	protein_coding
25327	0.605611928	0.010287073	1.327979595	RP11-45L9.1	ENSG00000251175.5	antisense
24395	0.852090067	0.036780481	1.327914358	RP11-362F19.1	ENSG00000248810.1	lincRNA
2730	0.762151695	0.022826273	1.327510724	ANPEP	ENSG00000166825.13	protein_coding
24446	0.275578502	0.001106978	1.32179233	RP11-368L12.1	ENSG00000260658.5	lincRNA
16247	0.81225608	0.030828403	1.317310151	MGST1	ENSG00000008394.12	protein_coding
9116	0.800781568	0.02771817	1.31472626	EDN1	ENSG00000078401.6	protein_coding
12575	0.393126961	0.002849496	1.314673269	HSPB8	ENSG00000152137.6	protein_coding
17845	0.8693669	0.045562553	1.31457184	NR4A3	ENSG00000119508.17	protein_coding
18954	0.605467462	0.010074303	1.313954133	PDGFD	ENSG00000170962.12	protein_coding
26919	0.800781568	0.028679965	1.312072339	RP11-678G14.2	ENSG00000268081.1	antisense
19598	0.660585715	0.013047403	1.302542374	POF1B	ENSG00000124429.17	protein_coding
23423	0.845384364	0.035368797	1.296027338	RP11-266O8.1	ENSG00000257060.6	lincRNA
18953	0.521156721	0.005786189	1.293820181	PDGFC	ENSG00000145431.10	protein_coding
22096	0.732041688	0.020845126	1.293265002	RP11-122G18.10	ENSG00000283360.1	lincRNA
24442	0.634945002	0.011877159	1.291326306	RP11-368I23.2	ENSG00000242268.2	lincRNA
31871	0.688828916	0.015699354	1.287109777	TC2N	ENSG00000165929.12	protein_coding
31312	0.858754736	0.041592238	1.273501447	ST6GALNAC2	ENSG00000070731.10	protein_coding
30128	0.201570214	0.000343644	1.272721216	SKAP1	ENSG00000141293.15	protein_coding
11578	0.809613126	0.030047651	1.271651797	GPRC5B	ENSG00000167191.11	protein_coding
23240	0.71236027	0.018610712	1.271557756	RP11-247A12.8	ENSG00000268050.2	antisense
20390	0.857937634	0.039733569	1.266409159	PTPN14	ENSG00000152104.11	protein_coding
8492	0.779298775	0.024597577	1.254085416	DGKB	ENSG00000136267.13	protein_coding
1215	0.884943954	0.049786507	1.253660042	AC072062.1	ENSG00000229267.2	antisense
1440	0.604205237	0.009938777	1.250892482	AC093375.1	ENSG00000226383.6	lincRNA
18464	0.856077528	0.037421296	1.249895141	OSMR	ENSG00000145623.12	protein_coding
19166	0.609823223	0.010654194	1.248687268	PHGDH	ENSG00000092621.11	protein_coding
34331	0.880625918	0.048222364	1.247598682	WWC2-AS2	ENSG00000251359.4	lincRNA
14765	0.712997002	0.018929107	1.247494047	LINC00923	ENSG00000251209.7	lincRNA
32263	0.684385228	0.015055157	1.246944573	TLL1	ENSG00000038295.7	protein_coding
4532	0.800781568	0.028097266	1.238897374	C6orf132	ENSG00000188112.8	protein_coding
12632	0.568190646	0.008061865	1.237590509	HUNK	ENSG00000142149.8	protein_coding
17101	0.852170467	0.036830664	1.236691996	MYOM1	ENSG00000101605.12	protein_coding
32946	0.692152394	0.016004683	1.233769464	TRHDE	ENSG00000072657.8	protein_coding
29617	0.706398658	0.017549921	1.232234846	SCN9A	ENSG00000169432.14	protein_coding
31625	0.625464457	0.011416021	1.230587459	SYT1	ENSG00000067715.13	protein_coding
13160	0.357348595	0.002183201	1.221930727	ITGB8	ENSG00000105855.9	protein_coding
31572	0.869959994	0.046137583	1.212633114	SWI5	ENSG00000175854.11	protein_coding
16142	0.880625918	0.048758964	1.211039943	MET	ENSG00000105976.14	protein_coding
10470	0.579071605	0.009045076	1.205853326	FHOD3	ENSG00000134775.15	protein_coding
24725	0.568381479	0.008209018	1.200603834	RP11-399E6.1	ENSG00000235358.1	lincRNA
2993	0.788033199	0.026009827	1.200463097	APBA2	ENSG00000034053.14	protein_coding
3703	0.709724758	0.018406907	1.195676814	BARD1	ENSG00000138376.10	protein_coding
34009	0.467980393	0.004269461	1.195223471	VGLL3	ENSG00000206538.8	protein_coding
7985	0.201570214	0.000340426	1.192927476	CXADR	ENSG00000154639.18	protein_coding
18675	0.572608739	0.00864333	1.181899713	PAQR5	ENSG00000137819.13	protein_coding
16258	0.330761226	0.001857766	1.178907302	MICA	ENSG00000204520.12	protein_coding
8869	0.259758571	0.000933002	1.172694116	DPYD	ENSG00000188641.12	protein_coding
32874	0.800781568	0.028268065	1.16776117	TPTEP1	ENSG00000100181.22	transcribed_unprocessed_pseudogene
28892	0.576247893	0.008974418	1.164244337	RP5-1186N24.3	ENSG00000246350.1	antisense
2675	0.765149876	0.023080085	1.163774964	ANKRD36B	ENSG00000196912.12	protein_coding
29976	0.858754736	0.041528507	1.153274472	SH2D4A	ENSG00000104611.11	protein_coding
24593	0.858620535	0.040487482	1.150532512	RP11-385D13.1	ENSG00000251537.4	protein_coding
34437	0.867134362	0.044530735	1.147573057	XXbac-BPG308K3.5	ENSG00000225173.1	lincRNA
25846	0.865455409	0.043953688	1.142038849	RP11-519G16.3	ENSG00000259354.5	antisense
10481	0.57448854	0.008920547	1.141141683	FILIP1L	ENSG00000168386.18	protein_coding
32405	0.793098384	0.02689584	1.139703923	TMEM159	ENSG00000011638.10	protein_coding
16773	0.863574878	0.042634597	1.136573995	MTCO1P11	ENSG00000224083.1	unprocessed_pseudogene
5050	0.800781568	0.028824828	1.136433267	CCDC68	ENSG00000166510.13	protein_coding
29949	0.690352928	0.015861294	1.134294366	SGK223	ENSG00000275342.4	protein_coding
33977	0.760666399	0.022606544	1.133065811	VAX2	ENSG00000116035.2	protein_coding
19287	0.534354723	0.006893947	1.132858501	PIP5K1B	ENSG00000107242.17	protein_coding
14178	0.522867025	0.006314455	1.127759696	LATS2	ENSG00000150457.8	protein_coding
24367	0.72790789	0.020559717	1.126030245	RP11-359P5.1	ENSG00000249996.1	antisense
30623	0.781203177	0.025167447	1.121799718	SMAGP	ENSG00000170545.16	protein_coding
4750	0.853800305	0.037119226	1.121191189	CAMK4	ENSG00000152495.10	protein_coding
3692	0.505673863	0.004965781	1.116822339	BAIAP2L1	ENSG00000006453.13	protein_coding
6471	0.8693669	0.045887542	1.115911814	CREB5	ENSG00000146592.16	protein_coding
3094	0.765149876	0.023041926	1.111939971	ARAP2	ENSG00000047365.11	protein_coding
34012	0.822738923	0.033170371	1.11188719	VIL1	ENSG00000127831.10	protein_coding
30196	0.816408536	0.031634887	1.111824703	SLC16A5	ENSG00000170190.15	protein_coding
10697	0.858620535	0.040527064	1.11157271	FREM1	ENSG00000164946.19	protein_coding
34332	0.8563335	0.037863536	1.108732781	WWC2	ENSG00000151718.15	protein_coding
8797	0.766378146	0.023200039	1.106925809	DOCK5	ENSG00000147459.17	protein_coding
5204	0.802669313	0.029365499	1.095369904	CD109	ENSG00000156535.13	protein_coding
11092	0.706398658	0.017560692	1.090625192	GEMIN6	ENSG00000152147.10	protein_coding
4961	0.856077528	0.037363473	1.086205539	CCDC141	ENSG00000163492.14	protein_coding
3142	0.865455409	0.043692474	1.082230793	ARHGAP30	ENSG00000186517.13	protein_coding
31146	0.656940911	0.012743497	1.082141497	SPTLC3	ENSG00000172296.12	protein_coding
32177	0.660585715	0.013088138	1.081128096	THSD4	ENSG00000187720.14	protein_coding
2743	0.830941675	0.033833824	1.080761826	ANXA3	ENSG00000138772.12	protein_coding
20151	0.569998646	0.008404348	1.076494114	PRRG4	ENSG00000135378.3	protein_coding
8147	0.804886529	0.029583978	1.075379164	CYP7B1	ENSG00000172817.3	protein_coding
15268	0.858754736	0.041303703	1.072193804	LINC01623	ENSG00000225595.2	lincRNA
2678	0.738108307	0.021356752	1.072182486	ANKRD36C	ENSG00000174501.14	protein_coding
29987	0.656940911	0.012742904	1.070131746	SH3BP4	ENSG00000130147.15	protein_coding
26930	0.781203177	0.025332637	1.066230868	RP11-67L2.2	ENSG00000273033.2	lincRNA
9961	0.627556495	0.011615205	1.061590121	FAM198B	ENSG00000164125.15	protein_coding
15290	0.826507932	0.033398491	1.060660394	LIPG	ENSG00000101670.11	protein_coding
15696	0.809613126	0.030113527	1.05916583	MACC1	ENSG00000183742.12	protein_coding
34463	0.779298775	0.024858328	1.058991424	YAP1	ENSG00000137693.13	protein_coding
2516	0.822738923	0.032931016	1.057722628	ALPK1	ENSG00000073331.17	protein_coding
14683	0.666723075	0.01385379	1.056556402	LINC00680	ENSG00000215190.9	transcribed_unprocessed_pseudogene
12779	0.716703579	0.019193811	1.05279623	IGFBP2	ENSG00000115457.9	protein_coding
28873	0.709724758	0.01779352	1.051959365	RP5-1159O4.1	ENSG00000272894.5	lincRNA
17283	0.692152394	0.016009791	1.051742668	NCEH1	ENSG00000144959.9	protein_coding
5681	0.791765679	0.026534489	1.050994971	CGNL1	ENSG00000128849.10	protein_coding
10864	0.704921032	0.017391911	1.038881706	GABRE	ENSG00000102287.17	protein_coding
26600	0.843050504	0.035154619	1.0344346	RP11-624L4.1	ENSG00000259345.5	lincRNA
297	0.506960541	0.005494363	1.03195197	AC004702.2	ENSG00000263494.1	lincRNA
9232	0.867134362	0.044642056	1.029575058	EGFR	ENSG00000146648.16	protein_coding
16134	0.822738923	0.032863924	1.022365043	MERTK	ENSG00000153208.16	protein_coding
16221	0.568190646	0.008073434	1.018243527	MGAM2	ENSG00000257743.8	protein_coding
30212	0.867134362	0.044257142	1.014504579	SLC18A2	ENSG00000165646.11	protein_coding
11048	0.506960541	0.005068321	1.013596635	GCNT2	ENSG00000111846.15	protein_coding
9552	0.506960541	0.005081633	1.012759354	EPS8	ENSG00000151491.12	protein_coding
13158	0.874106674	0.047122739	1.012691924	ITGB6	ENSG00000115221.10	protein_coding
8838	0.693599313	0.016373436	1.012471149	DPP10	ENSG00000175497.16	protein_coding
29155	0.660585715	0.013036179	1.008862022	RPL39P5	ENSG00000214289.2	transcribed_processed_pseudogene
20419	0.810081454	0.030443637	1.005427055	PTPRK	ENSG00000152894.14	protein_coding
14304	0.558415314	0.007573927	1.004824261	LGR4	ENSG00000205213.13	protein_coding
6000	0.791765679	0.026771297	0.999133524	CLDN10	ENSG00000134873.9	protein_coding
15300	0.747850578	0.022156749	0.996602169	LITAF	ENSG00000189067.12	protein_coding
3140	0.738108307	0.021253521	0.994953161	ARHGAP28	ENSG00000088756.12	protein_coding
6121	0.449873592	0.004042084	0.99092331	CLVS1	ENSG00000177182.10	protein_coding
833	0.884943954	0.049715511	0.99044446	AC011288.2	ENSG00000229618.1	lincRNA
13443	0.762151695	0.02275283	0.989763576	KCNQ1	ENSG00000053918.15	protein_coding
3163	0.871404607	0.046405675	0.984831989	ARHGAP8	ENSG00000241484.9	protein_coding
18442	0.664027269	0.013309306	0.983323826	OSBPL1A	ENSG00000141447.16	protein_coding
14346	0.493583714	0.004730471	0.982118526	LIMA1	ENSG00000050405.13	protein_coding
33167	0.804659369	0.029512457	0.978610372	TSPAN15	ENSG00000099282.9	protein_coding
16315	0.810081454	0.030457838	0.970289426	MIR181A1HG	ENSG00000229989.3	lincRNA
9525	0.874478124	0.047543633	0.953654939	EPHA6	ENSG00000080224.17	protein_coding
4959	0.779298775	0.024822712	0.952357207	CCDC14	ENSG00000175455.14	protein_coding
8616	0.858754736	0.041506349	0.95225485	DLGAP1	ENSG00000170579.15	protein_coding
5993	0.612283047	0.010797602	0.949918668	CLCN5	ENSG00000171365.15	protein_coding
15441	0.716703579	0.019228398	0.949758434	LRIF1	ENSG00000121931.15	protein_coding
1826	0.623428692	0.011257308	0.949180127	ACOT9	ENSG00000123130.16	protein_coding
13521	0.832408376	0.034084587	0.945469108	KHDC1	ENSG00000135314.12	protein_coding
34301	0.858754736	0.041626042	0.941845303	WNT3	ENSG00000108379.9	protein_coding
11622	0.864473953	0.043035967	0.940356284	GREB1L	ENSG00000141449.14	protein_coding
13619	0.858620535	0.040541137	0.931193152	KIF20B	ENSG00000138182.14	protein_coding
33651	0.605611928	0.010340027	0.930297638	UGCG	ENSG00000148154.9	protein_coding
10464	0.867134362	0.044330169	0.928266954	FHIT	ENSG00000189283.9	protein_coding
20473	0.605467462	0.010196581	0.927505408	PXDC1	ENSG00000168994.13	protein_coding
12465	0.871745643	0.046714288	0.920690802	HS3ST1	ENSG00000002587.9	protein_coding
17173	0.864473953	0.043224907	0.918602939	NAMPT	ENSG00000105835.11	protein_coding
1988	0.822738923	0.032949708	0.911161372	ADAMTS17	ENSG00000140470.13	protein_coding
11521	0.8693669	0.045748989	0.908448151	GPR160	ENSG00000173890.16	protein_coding
16234	0.816996098	0.031759824	0.908318043	MGAT5	ENSG00000152127.8	protein_coding
30162	0.848141174	0.036077416	0.903076697	SLC12A2	ENSG00000064651.13	protein_coding
30240	0.862071021	0.042462052	0.897698773	SLC22A23	ENSG00000137266.14	protein_coding
9570	0.709724758	0.018509156	0.897681461	ERC2	ENSG00000187672.12	protein_coding
17948	0.614560253	0.010901981	0.897245505	NUAK2	ENSG00000163545.8	protein_coding
10970	0.822738923	0.033010405	0.895088978	GAREM1	ENSG00000141441.15	protein_coding
19990	0.656940911	0.012737745	0.889493906	PRICKLE2	ENSG00000163637.11	protein_coding
32386	0.762151695	0.022756511	0.887839831	TMEM140	ENSG00000146859.6	protein_coding
13468	0.8693669	0.04586622	0.885131699	KCTD16	ENSG00000183775.10	protein_coding
10841	0.804659369	0.029482221	0.880578748	GAB1	ENSG00000109458.8	protein_coding
32745	0.521156721	0.005993762	0.878131297	TNRC6C	ENSG00000078687.17	protein_coding
16951	0.846982217	0.035747856	0.87723474	MTUS1	ENSG00000129422.14	protein_coding
32452	0.800781568	0.02911195	0.874202808	TMEM196	ENSG00000173452.13	protein_coding
9437	0.883049976	0.049345306	0.870356251	ENAH	ENSG00000154380.17	protein_coding
16847	0.716703579	0.019355739	0.870219487	MTMR12	ENSG00000150712.10	protein_coding
35458	0.862071021	0.042191187	0.868400932	ZSWIM6	ENSG00000130449.5	protein_coding
9248	0.568190646	0.008116195	0.866733127	EHD4	ENSG00000103966.10	protein_coding
6467	0.880625918	0.048404843	0.864234739	CREB3L1	ENSG00000157613.10	protein_coding
5471	0.716703579	0.019483717	0.863140621	CDYL	ENSG00000153046.17	protein_coding
19451	0.867134362	0.04457705	0.845168142	PLEKHH2	ENSG00000152527.13	protein_coding
3815	0.822738923	0.033170197	0.841554167	BEND7	ENSG00000165626.16	protein_coding
16481	0.837148732	0.034599936	0.836716391	MOB3B	ENSG00000120162.9	protein_coding
14364	0.858754736	0.041318725	0.826507228	LIN54	ENSG00000189308.10	protein_coding
8645	0.669023497	0.014024133	0.823677537	DMGDH	ENSG00000132837.14	protein_coding
13816	0.572608739	0.008616041	0.821365925	KRAS	ENSG00000133703.11	protein_coding
4714	0.818331761	0.032050039	0.821026231	CADPS2	ENSG00000081803.15	protein_coding
9503	0.800781568	0.028755745	0.814050288	EPB41L2	ENSG00000079819.17	protein_coding
31847	0.815880363	0.031247884	0.805971637	TBP	ENSG00000112592.13	protein_coding
13184	0.864473953	0.04335568	0.795621458	ITPR2	ENSG00000123104.11	protein_coding
20996	0.678360417	0.014784338	0.794756804	REPS2	ENSG00000169891.17	protein_coding
3432	0.8563335	0.037985733	0.794647392	ATF6	ENSG00000118217.5	protein_coding
13388	0.848286128	0.036226476	0.793842598	KCNH8	ENSG00000183960.8	protein_coding
13750	0.800781568	0.028942254	0.79040265	KLHL5	ENSG00000109790.16	protein_coding
18924	0.864422712	0.042976183	0.788782717	PDE11A	ENSG00000128655.16	protein_coding
12159	0.832408376	0.034174607	0.784223137	HIST1H2BC	ENSG00000180596.7	protein_coding
30055	0.716969312	0.019557012	0.783560311	SHROOM3	ENSG00000138771.14	protein_coding
15454	0.858754736	0.040952272	0.782238894	LRP1B	ENSG00000168702.17	protein_coding
20042	0.781203177	0.025064071	0.780149364	PRLR	ENSG00000113494.16	protein_coding
6173	0.697306063	0.01661094	0.77823501	CNN3	ENSG00000117519.15	protein_coding
16515	0.883049976	0.049363305	0.770986894	MOSPD1	ENSG00000101928.12	protein_coding
1323	0.858754736	0.041115262	0.768255744	AC083843.1	ENSG00000259820.1	lincRNA
32070	0.712997002	0.019021576	0.766717954	TFDP2	ENSG00000114126.17	protein_coding
29823	0.867134362	0.04452976	0.757525349	SERINC2	ENSG00000168528.11	protein_coding
3435	0.800781568	0.028351853	0.753265356	ATF7IP	ENSG00000171681.12	protein_coding
13696	0.880625918	0.048933509	0.752268599	KLF3	ENSG00000109787.12	protein_coding
18085	0.775381076	0.024085828	0.752170365	OCLN	ENSG00000197822.10	protein_coding
6235	0.688828916	0.015718896	0.7516613	COBLL1	ENSG00000082438.15	protein_coding
88	0.814386755	0.031032477	0.747307527	ABCC4	ENSG00000125257.13	protein_coding
10669	0.800781568	0.02850277	0.742937595	FOXO3	ENSG00000118689.14	protein_coding
12184	0.832408376	0.033954266	0.741602994	HIVEP1	ENSG00000095951.16	protein_coding
19215	0.857937634	0.039742735	0.717274908	PICALM	ENSG00000073921.17	protein_coding
31408	0.810081454	0.030452539	0.70151754	STK38L	ENSG00000211455.7	protein_coding
18628	0.783805506	0.025729492	0.700914451	PAK1	ENSG00000149269.9	protein_coding
32802	0.857937634	0.039361756	0.695386424	TP53INP1	ENSG00000164938.13	protein_coding
4210	0.858754736	0.041163032	0.694904377	C15orf48	ENSG00000166920.11	protein_coding
32557	0.779298775	0.024920077	0.693319531	TMEM50A	ENSG00000183726.10	protein_coding
2093	0.79785835	0.02739193	0.681913239	ADIPOR2	ENSG00000006831.9	protein_coding
30064	0.867454908	0.044725708	0.670016928	SIDT1	ENSG00000072858.10	protein_coding
30744	0.864422712	0.042827887	0.669111541	SNAP23	ENSG00000092531.9	protein_coding
31239	0.81881618	0.032133929	0.668801461	SSFA2	ENSG00000138434.16	protein_coding
10973	0.852090067	0.036787928	0.641843021	GARS	ENSG00000106105.13	protein_coding
6170	0.858754736	0.041617681	0.636612558	CNKSR3	ENSG00000153721.18	protein_coding
5822	0.857995114	0.039810214	0.624502234	CHKA	ENSG00000110721.11	protein_coding
31775	0.858754736	0.041355673	0.621924536	TBC1D1	ENSG00000065882.15	protein_coding
